# Whole genome sequencing of orofacial cleft trios from the Gabriella Miller Kids First Pediatric Research Consortium identifies a new locus on chromosome 21

**DOI:** 10.1101/743526

**Authors:** Nandita Mukhopadhyay, Madison Bishop, Michael Mortillo, Pankaj Chopra, Jacqueline B. Hetmanski, Margaret A. Taub, Lina M. Moreno, Luz Consuelo Valencia-Ramirez, Claudia Restrepo, George L. Wehby, Jacqueline T. Hecht, Frederic Deleyiannis, Azeez Butali, Seth M. Weinberg, Terri H. Beaty, Jeffrey C. Murray, Elizabeth J. Leslie, Eleanor Feingold, Mary L. Marazita

## Abstract

Orofacial clefts (OFCs) are one of the most common birth defects worldwide and create a significant health burden. The majority of OFCs are non-syndromic, and the genetic component has been only partially determined. Here, we analyze whole genome sequence (WGS) data for association with risk of OFCs in European and Colombian families selected from a multicenter family-based OFC study. Part of the Gabriella Miller Kids First Pediatric Research Program, this is the first large-scale WGS study of OFC in parent-offspring trios. WGS provides deeper and more specific genetic data than currently available using imputation on single nucleotide polymorphic (SNP) marker panels. Here, association analysis of genome-wide single nucleotide variants (SNV) and short insertions and deletions (indels) identified a new locus on chromosome 21 in Colombian families, within a region known to be expressed during craniofacial development. This study reinforces the ancestry differences seen in the genetic etiology of OFCs, and the need for larger samples when for studying OFCs and other birth defects in admixed populations.
