## Supplementary material for "Whole genome sequencing of orofacial cleft trios from the Gabriella Miller Kids First Pediatric Research Consortium identifies a new locus on chromosome 21": Comparison with known OFC loci

### Sheet: region_minPs_cleft_gwas_hits_hg
Supplement Table 4: TDT pvalues in European, Colombian and Combined trios for significantly associated SNPs from previously published OFC GWASs
Region	Nearest OFC gene in band	Published SNP		Best association in European								Best association in Colombian								Best association in Combined
		SNP name	Position (BP)	P	Variant	Position	minp.distance		chrom	gene.Left	gene.Right	P	Variant	Position	minp.distance		chrom	gene.Left	gene.Right	P	Variant	Position	minp.distance
1p36	PAX7	rs9439713	18646281	7.47263	1:18608118_C/A	18608118	0	rs9439713	1	18146281	19146281	4.17921	1:18285599_C/T	18285599	0	rs9439713	1	18146281	19146281	6.48692	1:18608118_C/A	18608118	0
		rs4920524	18651877				0	rs4920524	1	18151877	19151877				0	rs4920524	1	18151877	19151877				0
		rs742071	18653379				0	rs742071	1	18153379	19153379				0	rs742071	1	18153379	19153379				0
1p22	ABCA4	rs560426	94087881	3.65502	1:94370165_C/T	94370165	0	rs560426	1	93587881	94587881	2.33329	1:94092554_G/T	94092554	0	rs560426	1	93587881	94587881	4.67819	1:94544472_G/A	94544472	0
		rs66515264	94092553				0	rs66515264	1	93592553	94592553				0	rs66515264	1	93592553	94592553				0
		rs481931	94104459				0	rs481931	1	93604459	94604459				0	rs481931	1	93604459	94604459				0
		rs4147803	94116736				0	rs4147803	1	93616736	94616736				0	rs4147803	1	93616736	94616736				0
1q32	IRF6	rs1044516	209786268	3.37376	1:209798310_A/G	210361553	0	rs9430019	1	209377448	210377448	4.03166	1:210169228_T/G	210169228	0	rs1044516	1	209286268	210286268	4.7122	1:209798310_A/G	209798310	0
		rs742214	209787579			209798310	0	rs742214	1	209287579	210287579	3.03886	1:210169228_T/G	210169228	0	rs742214	1	209287579	210287579	4.7122	1:209798310_A/G	209798310	0
		rs2235371	209790734			209798310	0	rs2235371	1	209290734	210290734	3.03886	1:210169228_T/G	210169228	0	rs2235371	1	209290734	210290734	4.7122	1:209798310_A/G	209798310	0
		rs861020	209803765			209798310	0	rs861020	1	209303765	210303765	3.03886	1:210169228_T/G	210169228	0	rs861020	1	209303765	210303765	4.7122	1:209798310_A/G	209798310	0
		rs642961	209815924			209798310	0	rs642961	1	209315924	210315924	4.03166	1:210306265_A/C	210306265	0	rs642961	1	209315924	210315924	4.7122	1:209798310_A/G	209798310	0
		rs596731	209820455			209798310	0	rs596731	1	209320455	210320455	4.03166	1:210306265_A/C	210306265	0	rs596731	1	209320455	210320455	4.7122	1:209798310_A/G	209798310	0
		rs2064163	209875473			210361553	0	rs2064163	1	209375473	210375473	4.03166	1:210306265_A/C	210306265	0	rs2064163	1	209375473	210375473	4.7122	1:209798310_A/G	209798310	0
		rs9430019	209877448			210361553	0	rs9430019	1	209377448	210377448	4.03166	1:210306265_A/C	210306265	0	rs9430019	1	209377448	210377448	4.7122	1:209798310_A/G	209798310	0
2p25.1		rs287980	9831236	4.40494	2:9695449_T/A	9695449	0	rs287980	2	9331236	10331236	2.37872	2:10050538_C/T	10050538	0	rs287980	2	9331236	10331236	2.85294	2:9956965_G/T	9956965	0
2p24.2		rs7566780	16548088	2.9859	2:16394069_T/C	16394069	0	rs7566780	2	16048088	17048088	3.43747	2:16227561_C/T	16227561	0	rs7566780	2	16048088	17048088	3.47314	2:16451483_A/G	16451483	0
		rs10172734	16551785				0	rs10172734	2	16051785	17051785				0	rs10172734	2	16051785	17051785				0
		rs7552	16552659				0	rs7552	2	16052659	17052659				0	rs7552	2	16052659	17052659				0
2p21	THADA	rs6740960	41954538	6.3532	2:41501069_C/CA	41501069	0	rs6740960	2	41454538	42454538	2.53121	2:42402892_A/G	42402892	0	rs6740960	2	41454538	42454538	3.87128	2:42218225_G/A	42218225	0
		rs7590268	43312985	3.01028	2:43022518_TTTTG/T	43022518	0	rs7590268	2	42812985	43812985	2.58519	2:43698630_C/G	43698630	0	rs7590268	2	42812985	43812985	3.34534	2:42823405_C/G	42823405	0
3p11.1	EPHA3	rs7632427	89485226	3.01028	3:89598569_T/C	89598569	0	rs7632427	3	88985226	89985226	2.19736	3:89961447_C/A	89961447	0	rs7632427	3	88985226	89985226	3.13751	3:89088887_T/C	89088887	0
3q28	TP63	rs76479869	189835582	4.10796	3:190145443_C/T	190145443	0	rs76479869	3	189335582	190335582	3.27295	3:189433537_C/T	189433537	0	rs76479869	3	189335582	190335582	4.1152	3:190228291_T/C	190228291	0
3q29		rs338217	197300055	11.7493	3:197637739_GGCTCTC/G	197637739	0	rs338217	3	196800055	197800055	2.51584	3:196948008_A/G	196948008	0	rs338217	3	196800055	197800055	2.43392	3:197632900_A/C	197632900	0
4p16.2		rs34246903	4792467	4.11753	4:4349069_G/GTT	4349069	0	rs34246903	4	4292467	5292467	3.56623	4:4860247_C/T	4860247	0	rs34246903	4	4292467	5292467	2.7093	4:4821212_G/A	4821212	0
	MSX1	rs1907989	4817197				0	rs1907989	4	4317197	5317197				0	rs1907989	4	4317197	5317197				0
4q28.1	SPRY1	rs908822	123985101	4.3974	4:123490458_G/T	123490458	0	rs908822	4	123485101	124485101	2.46623	4:123551850_T/A	123551850	0	rs908822	4	123485101	124485101	2.72377	4:123978834_T/A	123978834	0
5p12		rs10462065	44068743	3.00022	5:44251162_T/C	44251162	0	rs10462065	5	43568743	44568743	2.46623	5:44218394_G/A	44218394	0	rs10462065	5	43568743	44568743	2.82681	5:43962350_G/C	43962350	0
6p24.3		rs9381107	9469004	4.56559	6:9024315_T/G	9024315	0	rs9381107	6	8969004	9969004	3.08402	6:9381892_T/C	9381892	0	rs9381107	6	8969004	9969004	2.78489	6:9381892_T/C	9381892	0
8p11.23	FGFR1	rs13317	38411995	3.32606	8:38336690_T/C	38336690	0	rs13317	8	37911995	38911995	2.71806	8:38517628_T/G	38517628	0	rs13317	8	37911995	38911995	2.89825	8:38336690_T/C	38336690	0
8q21		rs12543318	87856111	2.36211	8:87607768_G/A	87607768	0	rs12543318	8	87356111	88356111	3.09264	8:87652977_T/C	87652977	0	rs12543318	8	87356111	88356111	2.98464	8:87652977_T/C	87652977	0
		rs1034832	87906102				0	rs1034832	8	87406102	88406102				0	rs1034832	8	87406102	88406102				0
8q22.1		rs12681366	94389036	2.97265	8:94281913_C/G	94281913	0	rs12681366	8	93889036	94889036	3.34438	8:93932079_A/G	93932079	0	rs12681366	8	93889036	94889036	3.72538	8:94619272_T/C	94619272	0
		rs957448	94529073		8:94281913_C/G	94281913	0	rs957448	8	94029073	95029073	2.46623	8:94442444_A/G	94442444	0	rs957448	8	94029073	95029073	3.72538	8:94619272_T/C	94619272	0
8q24		rs7845615	128876547	9.9694	8:128963890_G/A	128963890	0	rs7845615	8	128376547	129376547	5.30777	8:128819668_C/T	128819668	0	rs7845615	8	128376547	129376547	13.0294	8:128978136_T/A	128978136	0
		rs987525	128933907				0	rs987525	8	128433907	129433907				0	rs987525	8	128433907	129433907				0
		rs7017252	128938597				0	rs7017252	8	128438597	129438597				0	rs7017252	8	128438597	129438597				0
		rs55658222	128963889				0	rs55658222	8	128463889	129463889				0	rs55658222	8	128463889	129463889				0
9q22.2		rs7871395	89594671	3.01028	9:89471757_CCAACTCAGGTGCATATAGGTTGAGGTGCAAGCCAGACAGGGTGCACACTGGCTCAGGTGCATACAGGCTGAGGTGCATGCCAGCTCAGGTGCAT/C	89471757	0	rs7871395	9	89094671	90094671	2.50059	9:89834409_T/G	89834409	0	rs7871395	9	89094671	90094671	4.51542	9:89812957_C/T	89812957	0
9q22.32	PTCH1	rs10512248	95497420	4.00758	9:95585738_A/T	95585738	0	rs10512248	9	94997420	95997420	2.53239	9:95398166_G/A	95398166	0	rs10512248	9	94997420	95997420	3.71602	9:95585738_A/T	95585738	0
10q25	VAX1	rs7078160	117068048	4.51542	10:117181921_C/A	117181921	0	rs7078160	10	116568048	117568048	3.73945	10:116722525_C/A	116722525	0	rs7078160	10	116568048	117568048	3.80855	10:117055601_C/G	117055601	0
		rs6585429	117133719				0	rs6585429	10	116633719	117633719				0	rs6585429	10	116633719	117633719				0
12q13.13		rs3741442	52952965	3.56114	12:53446161_AC/A	53446161	0	rs3741442	12	52452965	53452965	3.285	12:52986052_A/G	52986052	0	rs3741442	12	52452965	53452965	2.7263	12:53351481_G/T	53351481	0
12q13.2		rs705704	56041627	4.81645	12:56400470_G/A	56400470	0	rs705704	12	55541627	56541627	2.97224	12:55723786_C/T	55723786	0	rs705704	12	55541627	56541627	2.58889	12:55663181_T/G	55663181	0
12q21.1		rs2304269	71686491	3.03991	12:71362006_C/T	71362006	0	rs2304269	12	71186491	72186491	2.73993	12:71881429_G/A	71881429	0	rs2304269	12	71186491	72186491	2.85294	12:72092386_C/T	72092386	0
		rs7967428	71695259				0	rs7967428	12	71195259	72195259				0	rs7967428	12	71195259	72195259				0
13q31.1	SPRY2	rs9545308	80065269	3.00022	13:80094300_C/T	80094300	0	rs9545308	13	79565269	80565269	2.73731	13:80010756_G/A	80010756	0	rs9545308	13	79565269	80565269	3.09713	13:80105167_T/A	80105167	0
		rs11841646	80105166				0	rs11841646	13	79605166	80605166				0	rs11841646	13	79605166	80605166				0
		rs8001641	80118675				0	rs8001641	13	79618675	80618675				0	rs8001641	13	79618675	80618675				0
14q22.1		rs7148069	51372926	2.41919	14:51117437_C/T	51117437	0	rs7148069	14	50872926	51872926	3.48932	14:50972939_C/T	50972939	0	rs7148069	14	50872926	51872926	2.73731	14:51481313_T/A	51481313	0
		rs4901118	51389390				0	rs4901118	14	50889390	51889390				0	rs4901118	14	50889390	51889390				0
14q32.13		rs1243573	94913245	3.56639	14:94901944_C/T	94901944	0	rs1243573	14	94413245	95413245	3.29388	14:94774239_G/A	94774239	0	rs1243573	14	94413245	95413245	5.30777	14:94774239_G/A	94774239	0
15q22.2	TPM1	rs1873147	63020432	3.46471	15:62921097_A/T	62921097	0	rs1873147	15	62520432	63520432	4.20971	15:62990122_G/T	62990122	0	rs1873147	15	62520432	63520432	3.20211	15:62699171_T/A	62699171	0
15q24	ARID3B	rs11072494	74596821	4.21439	15:75091109_A/G	75091109	0	rs11072494	15	74096821	75096821	2.36211	15:74151207_T/C	74151207	0	rs11072494	15	74096821	75096821	2.99311	15:74436421_A/C	74436421	0
		rs28689146	74713233				0	rs28689146	15	74213233	75213233				0	rs28689146	15	74213233	75213233				0
16p13.3		rs2283487	3919884	2.73731	16:4194620_C/T	4194620	0	rs2283487	16	3419884	4419884	2.88207	16:3909866_A/G	3909866	0	rs2283487	16	3419884	4419884	3.50487	16:3959121_G/A	3959121	0
		rs8049367	3930443				0	rs8049367	16	3430443	4430443				0	rs8049367	16	3430443	4430443				0
		rs17136624	3946280				0	rs17136624	16	3446280	4446280				0	rs17136624	16	3446280	4446280				0
17p13.1	NTN1	rs2872615	9011375	6.55752	17:9295770_TGCAGTGGCTCATGCCTGTAATCCCAGCACTTTGGGAGGCCAAGACAGGTGGATCACCTGAGGTCAGGAGTTCGAGACCAGCCTGGCCAACATGGTGAAACCCCATCTCTACCAAAAATACAAAAAATTAGCCAGGTGTGGCCAGGC/T	9295770	0	rs2872615	17	8511375	9511375	3.39892	17:9109384_A/G	9109384	0	rs2872615	17	8511375	9511375	5.21268	17:9071205_G/C	9071205	0
		rs9788972	9016312				0	rs9788972	17	8516312	9516312				0	rs9788972	17	8516312	9516312				0
		rs1880646	9026527				0	rs1880646	17	8526527	9526527				0	rs1880646	17	8526527	9526527				0
		rs11273201	9026902				0	rs11273201	17	8526902	9526902				0	rs11273201	17	8526902	9526902				0
		rs7406226	9026907				0	rs7406226	17	8526907	9526907				0	rs7406226	17	8526907	9526907				0
		rs4791774	9028801				0	rs4791774	17	8528801	9528801				0	rs4791774	17	8528801	9528801				0
		rs12944377	9044390				0	rs12944377	17	8544390	9544390				0	rs12944377	17	8544390	9544390				0
17q21.32	WNT9B	rs4968247	46911336	2.45038	17:46823560_C/T	46823560	0	rs4968247	17	46411336	47411336	3.74885	17:46912522_T/A	46912522	0	rs4968247	17	46411336	47411336	3.97716	17:46912522_T/A	46912522	0
		rs1838105	46931568	7.17535	17:47420452_GGAAAGTGAGGAGCATCTCTGCCCGGCCGCCATCCCATCTA/G	47420452	0	rs1838105	17	46431568	47431568				0	rs1838105	17	46431568	47431568				0
17q22	NOG	rs227731	56695876	3.285	17:56686079_G/A	56686079	0	rs227731	17	56195876	57195876	2.8962	17:56699594_A/T	56699594	0	rs227731	17	56195876	57195876	5.21007	17:56686079_G/A	56686079	0
17q23.2	TANC2	rs1588366	62999066	3.08545	17:63222291_A/G	63222291	0	rs1588366	17	62499066	63499066	3.19328	17:63017031_C/A	63017031	0	rs1588366	17	62499066	63499066	4.48083	17:63470920_A/G	63470920	0
19p13.3		rs3746101	2050823	5.41851	19:1637203_CGCAACCTCCTCCACCAGAACCGAGGACGCCTG/C	1637203	0	rs3746101	19	1550823	2550823	2.49867	19:2549203_G/A	2549203	0	rs3746101	19	1550823	2550823	3.25586	19:2136681_G/C	2136681	0
1912	RHPN2	rs73039428	33030243	2.7093	19:33443859_A/ACG	33443859	0	rs73039428	19	32530243	33530243	2.97881	19:33026246_G/A	33026246	0	rs73039428	19	32530243	33530243	4.36998	19:33026246_G/A	33026246	0
20q12	MAFB	rs6072081	40632413	2.64551	20:40949990_T/C	40949990	0	rs6072081	20	40132413	41132413	2.40827	20:40464031_T/C	40464031	0	rs6072081	20	40132413	41132413	2.66394	20:41108082_T/C	41108082	0
		rs13041247	40640433				0	rs13041247	20	40140433	41140433				0	rs13041247	20	40140433	41140433				0
		rs6129653	40646962				0	rs6129653	20	40146962	41146962				0	rs6129653	20	40146962	41146962				0
