## Supplementary material for "Whole genome sequencing of orofacial cleft trios from the Gabriella Miller Kids First Pediatric Research Consortium identifies a new locus on chromosome 21": Regional plots of chromosome 21q22.3

### Sheet: chr21_peak_table
Supplement Table 5: TDT pvalues in Latin South American subsets from POFC multiethnic GWAS for suggestive and significant SNPs from the Colombia subset
Chromosome 21 position (BP)	SNP	Ref	Alt	EffectAllele	Colombia		Other Latin South Americans		Colombia + Other Latin South Americans
					EffectSize	pvalue	EffectSize	pvalue	EffectSize	pvalue
44121540	rs199509885	C	CT	CT	2.016	3.987e-06	0.9259	0.8899	1.689	8.111e-05
44125242	rs2245726	C	T	T	2.079	8.87e-08	0.8298	0.4505	1.602	4.171e-05
44126116	rs2839575	G	A	A	2.178	1.661e-08	0.8222	0.4397	1.661	1.263e-05
44126130	rs8130322	C	T	T	2.041	3.138e-07	0.8372	0.4999	1.598	7.079e-05
44126321	rs8133010	T	C	C	2.062	5.973e-08	0.8511	0.5203	1.614	2.194e-05
44134664	rs66774930	T	C	C	2.171	9.881e-09	Below MAF cutoff of 0.1		1.805	3.609e-07
44134695	rs77903707	T	C	C	1.872	6.501e-06	1.031	1	1.627	5.878e-05
44146175	rs4920143	C	T	T	2.227	3.214e-09	1.05	0.9122	1.817	1.973e-07
44148979	rs4599221	C	T	T	2.227	3.214e-09	1.05	0.9122	1.817	1.973e-07
44152149	rs2269153	G	A	A	2.104	4.017e-08	1.049	0.9132	1.737	1.487e-06
44152637	rs2839578	G	C	C	2	3.181e-07	1.103	0.7407	1.703	3.916e-06
44152789	rs4920144	C	T	T	2.051	9.639e-08	1.05	0.9122	1.714	2.606e-06
44155445	rs2839579	G	A	A	2.242	5.773e-08	1.259	0.4426	1.944	2.334e-07
44157091	rs2839580	T	G	G	2.422	2.615e-07	1	1	1.901	9.734e-06
44157500	rs67367819	C	A	A	2.16	4.565e-06	1.037	1	1.766	6.395e-05
