## Supplementary material for "Whole genome sequencing of orofacial cleft trios from the Gabriella Miller Kids First Pediatric Research Consortium identifies a new locus on chromosome 21": Rare SNPs with odds ratio 5.0 and greater

### Sheet: chr21_OR5_snps
Supplement Table 6: Low frequency and rare variants with OR ≥ 5.0 in 21q22.3
Chromosome 21 position (BP)	SNP	Ref	Alt (EffectAllele)	OR	P
42370283	rs112214674	A	C	9	0.009434
42477368	rs138007679	A	C	8	0.01074
42363979	chr21:42363979	C	T	7	0.007547
42312859	chr21:42312859	G	A	7	0.007547
43016744	chr21:43016744	G	C	6	0.006604
42913604	chr21:42913604	G	A	6	0.006604
42761756	chr21:42761756	G	A	6	0.006604
42716812	chr21:42716812	G	C	6	0.006654
42703284	chr21:42703284	A	G	6	0.006604
42603637	rs141934473	G	A	6	0.006604
42554039	chr21:42554039	A	G	6	0.006604
42528388	chr21:42528388	T	G	6	0.006604
42513473	chr21:42513473	G	T	6	0.006604
42507927	chr21:42507927	G	A	6	0.006604
42478727	rs186514649	C	T	6	0.006604
42365865	rs192628686	C	T	6	0.006604
42335692	chr21:42335692	A	G	6	0.006616
42280176	chr21:42280176	C	T	6	0.006604
42270828	rs80169116	T	G	6	0.006604
42929413	rs183278506	G	T	5.5	0.01231
43194717	rs186121859	G	A	5	0.00566
42950429	chr21:42950429	C	T	5	0.006616
42950418	rs187974433	T	C	5	0.00566
42922665	rs144180474	G	A	5	0.005682
42726299	rs147663369	G	A	5	0.00566
42722508	rs138217153	G	A	5	0.00566
42711123	rs149084367	A	G	5	0.00566
42687497	rs186997286	G	A	5	0.01134
42652327	rs116780449	G	A	5	0.00566
42549417	rs80018448	C	T	5	0.00566
42547514	rs74627812	G	A	5	0.00566
42546689	rs75517672	G	A	5	0.005671
42545035	rs76625269	G	A	5	0.00566
42540801	rs76876756	T	C	5	0.00566
42540381	rs76954868	T	C	5	0.00566
42394518	rs115831136	T	G	5	0.01132
42287355	rs140409036	A	G	5	0.00566
