## Supplementary material for "Whole genome sequencing of orofacial cleft trios from the Gabriella Miller Kids First Pediatric Research Consortium identifies a new locus on chromosome 21": Rare variant TDT results

### Sheet: Sheet1
Supplement Table 7. RV-TDT Association p values from rare-variant analysis of non-synonymous coding variants in chromosome 22q22.3 of WGS.
Gene	Number of sites	CMC Analytical	BRV	CMC Haplo	VT-BRV	VT-CMC	WSS
ERVH48-1	3	0.41	0.41	0.41	0.55	0.55	0.48
NDUFV3	4	0.96	0.95	0.95	0.96	0.96	0.96
PDE9A	6	0.5	0.5	0.5	0.84	0.84	0.72
RSPH1	3	0.23	0.24	0.24	0.63	0.63	0.31
SLC37A1	8	0.24	0.2	0.27	0.14	0.33	0.21
TFF1_2_3	8	0.24	0.27	0.21	0.56	0.51	0.44
UBASH3A	8	0.59	0.58	0.57	0.94	0.93	0.82
