## Supplementary material for "Whole genome sequencing of orofacial cleft trios from the Gabriella Miller Kids First Pediatric Research Consortium identifies a new locus on chromosome 21": SNPs showing suggestive association in European trios

### Sheet: Euro_suggestive
Supplement Table 1: Variants with TDT p values < 1E-05 in European trios
chromosome	position	SNP	Ref	Alt	P	EffectAllele	EffectSize
1	150781431	chr1:150781431	CCCGGCCG	C	9.479e-06	C	0.4536
1	180252983	rs74307701	CT	C	5.171e-06	C	0.5951
1	180252983	rs34264974	CT	C	5.171e-06	C	0.5951
1	180252983	rs144267399	CT	C	5.171e-06	C	0.5951
1	180252983	rs5779055	CT	C	5.171e-06	C	0.5951
1	18584024	rs61760688	G	C	9.915e-06	C	1.733
1	18588264	rs61760700	C	G	2.835e-06	G	1.782
1	18588773	rs112051860	G	T	6.536e-06	T	1.745
1	18588979	rs55836517	G	A	4.339e-06	A	1.77
1	18589434	rs59542730	G	A	6.536e-06	A	1.745
1	18590271	rs61760702	G	A	6.623e-06	A	1.758
1	18592189	rs61760704	C	G	9.321e-06	G	1.753
1	18593870	rs4920517	C	T	8.367e-06	T	1.735
1	18594035	rs4920518	C	T	5.582e-06	T	1.76
1	18594191	rs6684839	G	A	8.212e-06	A	1.724
1	18601802	rs56393815	G	A	2.186e-06	A	1.779
1	18606250	rs7543000	G	A	5.855e-06	A	1.729
1	18606844	rs7552299	C	T	8.64e-06	T	1.706
1	18607191	rs7514322	A	C	6.309e-06	C	1.722
1	18608118	rs78998514	C	A	3.368e-08	A	2.047
1	18610704	rs61760710	G	T	8.037e-06	T	1.713
1	18615393	rs17352079	C	T	4.581e-06	T	1.738
1	18616221	rs2185203	G	T	6.309e-06	T	1.722
1	18616569	rs2153193	G	A	7.469e-06	A	1.72
1	18625317	rs7541614	G	A	8.421e-06	A	1.696
1	18625618	rs17352100	C	T	8.421e-06	T	1.696
1	242696963	rs74162212	GGACAGAAGAGTTTGAGATGCCTACTAAACATCCAAATGCTGACACCATGTAGGCAGTTAGACATGTGAGTCTGGAGCTTTA	G	1.245e-06	G	0.2174
1	246275405	chr1:246275405	GTTT	G	4.271e-06	G	0.3571
1	246275409	chr1:246275409	CTAGTGGAGTCTGATGCCCATGTTTGAATACTAACTCCGTTTTTTACTAGCTGTATTAACACTGGCAGGTTATTTAATGT	C	7.679e-08	C	0.3077
1	246493798	rs67954821	CAGCTCAAAACCCAGCACTCACCCTTCACCACAGAGCAGTACTGTCACCACTATTCCAATAGTTCT	C	4.336e-07	C	0.1957
1	30776442	chr1:30776442	AGAATGGG	A	8.22e-06	A	0.2609
1	56249660	rs2793694	C	T	4.331e-06	C	0.5211
1	56291235	rs2793673	T	C	7.124e-06	T	0.5885
2	113497776	chr2:113497776	G	GGT	3.291e-07	GGT	0.3494
2	113497779	chr2:113497779	GTA	G	2.614e-08	G	0.3095
2	1361834	chr2:1361834	CACGG	C	7.552e-12	C	0.3206
2	15787755	chr2:15787755	CCCATCCATCCATCTTCCATACTCCCTCCATTCTTTGTTCATCATCCATTCATCCAT	C	1.416e-14	C	0.1341
2	216293984	chr2:216293984	C	A	2.307e-08	A	0.2167
2	216293993	chr2:216293993	C	CAAGGAAAA	1.646e-07	CAAGGAAAA	0.2414
2	27749374	chr2:27749374	C	CGGTG	1.464e-06	CGGTG	0.338
2	51160555	chr2:51160555	C	CA	1.481e-06	CA	0.381
2	81744637	chr2:81744637	ATTT	A	4.028e-06	A	0.3733
2	81744643	chr2:81744643	AATGTTGTTTTGTCTTATTGATTAAATTCCTTATAGATTT	A	5.908e-06	A	0.3784
3	60516908	rs1447981	T	C	8.609e-06	C	1.76
4	145742609	rs13435176	A	G	1.294e-06	A	0.5101
5	172087917	chr5:172087917	C	T	4.305e-07	T	0.2985
5	47115135	chr5:47115135	TG	T	1.14e-06	T	0.3956
5	54785929	chr5:54785929	G	GTGCACTGGGGAGAGCAA	4.374e-13	GTGCACTGGGGAGAGCAA	0.1268
6	10202505	rs148257897	TGGTTCTCCTGTACAGTCAACACCACTGGACTGTAGGTAAGGC	T	2.099e-07	T	0.1628
6	154518128	rs139897481	AAG	A	2.879e-06	A	0.3333
6	157311140	chr6:157311140	CAGTGTGCACTCACCTAGCCCCATCATAGTGTCCG	C	5.982e-12	C	0.3259
6	25529642	chr6:25529642	TAAGAATAGGCTGCTAGAATGGCGTGAACCCGGGAAGCGGAGCTTGCCGTGAGCCGAGATTGCGCCACTGCAGTCCGCAGTCCGGCCTGGGCGACAGAGCGAGACTCCGTCTCCAAAAAAAAAAAAAAAAAAAAAAAAAAAA	T	8.638e-12	T	0.2222
7	100729968	chr7:100729968	C	T	2.788e-06	T	0.4023
7	100729971	chr7:100729971	CT	C	2.275e-06	C	0.3953
7	157716240	chr7:157716240	ATGGCCACGAAGACTCTGCGGGAACACTGCCTGGTCACACAGACTCTGCAGGAACACTGCCTGGCCACGTAGACTCTGCAGGAACACTGCC	A	6.672e-06	A	0.4554
7	158453885	chr7:158453885	GCACACAATCACCGATGTCAGGATTGGGGACGGTTGCTATGGAGGACAGACAAGACA	G	7.209e-06	G	0.504
8	11754234	rs804282	G	T	8.772e-06	G	1.659
8	128812615	rs3857888	G	C	5.218e-06	G	0.5833
8	128863946	rs72728705	A	G	1.214e-06	G	1.895
8	128877942	rs17241253	T	C	7.452e-07	C	1.929
8	128887145	rs72728721	G	A	8.575e-07	A	2.204
8	128889664	rs1157136	T	C	3.801e-06	T	0.5781
8	128897523	rs11780321	C	T	4.285e-07	T	1.804
8	128902732	rs72728728	C	T	9.739e-08	T	2.844
8	128908034	rs997310	C	A	5.312e-07	A	1.866
8	128908553	rs33958902	TGTG	T	1.422e-06	T	1.818
8	128908553	rs34097256	TGTG	T	1.422e-06	T	1.818
8	128909570	rs13275797	G	C	3.079e-07	C	1.887
8	128909696	rs150618167	TC	T	5.696e-08	T	2.049
8	128909696	rs112425192	TC	T	5.696e-08	T	2.049
8	128909724	rs1589258	G	A	4.365e-07	A	1.884
8	128910144	rs13266917	G	C	4.819e-07	C	1.875
8	128912260	rs12548659	C	G	1.206e-07	G	1.927
8	128917065	rs56330003	G	A	4.781e-08	A	2.048
8	128919685	rs34682967	G	A	1.712e-07	A	1.926
8	128921474	rs72728734	A	G	2.281e-09	G	2.221
8	128922288	rs2028518	G	T	1.082e-06	T	1.844
8	128922782	rs35491248	C	T	2.586e-07	T	1.888
8	128922841	rs55847434	G	A	1.998e-08	A	2.099
8	128928949	rs74551197	C	T	4.946e-09	T	2.162
8	128928950	rs1579748	T	A	7.834e-09	A	2.136
8	128928985	rs72728736	G	T	3.593e-09	T	2.175
8	128930718	rs55865336	G	A	4.27e-09	A	2.177
8	128932630	rs17241908	C	G	5.88e-09	G	2.165
8	128933795	rs987524	C	G	8.212e-06	G	1.724
8	128933908	rs987525	C	A	4.804e-09	A	2.146
8	128938077	rs1372448	T	A	4.501e-06	A	1.727
8	128946138	rs7017665	C	G	1.314e-10	G	2.365
8	128952627	rs17242358	G	A	1.096e-10	A	2.384
8	128963890	rs55658222	G	A	1.073e-10	A	2.408
8	128978136	rs72728755	T	A	1.292e-10	A	2.389
8	128979473	rs13272617	G	A	5.61e-06	A	1.708
8	128979802	rs13262450	A	G	6.466e-06	G	1.696
8	141738072	chr8:141738072	GCGGAACTGCTGCGCTGGGCTGTCCGCCTGTGCCGAGGACCCAGGAGCCCCGGGGGGAGATGGAACTGCTGCGCTGGGCTGTCCGCCTGTGCCGCGGACCCAGGAGCCCCGGGGGGAGA	G	1.877e-07	G	0.4159
8	143179754	chr8:143179754	CCAGTCAGAGGCTGAGGTGGAAACTCGGCCTGCAGTCAATCAGAGGCTGAGGTGGAAACTCGGCCTGCAGT	C	1.366e-08	C	0.3146
8	143229584	chr8:143229584	AGACCGAGTGCGTCCCGTGCCCACGCCCCGTCCCCC	A	2.097e-06	A	0.4369
9	123330634	rs10760275	C	T	2.636e-06	T	1.9
9	126584947	rs35135909	A	G	4.581e-06	G	1.738
9	133278859	chr9:133278859	A	ACGCAG	1.307e-10	ACGCAG	0.08333
9	133383438	chr9:133383438	GTGATGGTGGTGGTGATGGAGTGATGGTGGTAATGGTGGTGGTGTGATGGTGATGATGGTGGTGATGGTGATGATGGTGATGATGGCAGTGATGGTGATGGTGGTGATGAAGGTGGTAATGATGATGTTAATGATGGTGATGATAGTGT	G	9.395e-08	G	0.3646
9	15984097	chr9:15984097	A	AAC	2.027e-07	AAC	0.3108
9	25514398	chr9:25514398	T	TA	2.613e-06	TA	0.2778
9	40816247	chr9:40816247	ACTAGACGGAAGAATTCTGAGAAACTCCTTTGTGATGTGTGCGTTCATCTCACAGAATTGAACCTTACTTTTGATTGAGCGGTTTGGGAACACTCTTTTTGTAGAATCTGCAAGTGGACATTTGGAACGCTTTGTGAGCTATGGTAGACAAGGAAATATCTTCACATAAAAT	A	4.75e-08	A	0.3663
10	10108383	chr10:10108383	TCACAATAGCAAAGACTTGGAACCAACCCAAATGTCCAACAATGATAGACTGGATTAAGAAAATGTGGCACATATACAC	T	1.881e-06	T	0.2549
10	101338884	chr10:101338884	AGTGGTGCG	A	4.349e-06	A	0.3385
10	101338893	chr10:101338893	ATCTTGGCTCACTGCAACCACCATCTCCTAGATTCAAGTGATTCTCCTGCCTCAGCCTCCCATCGCCCAGGCTGGAGTGCAG	A	4.349e-06	A	0.3385
10	112392337	chr10:112392337	TGGCTCACACCTGTAATCCCAGCACTTTGGGAGGCCAAGGTGGGAGGACCGCTTGAGCCCAGGAGTTTGAAACCAGCCTGGGCAGCATGGTGAGGCTGTGTCTTTACAAAAAATTAAAGAATTGGCCAGGTAC	T	4.004e-06	T	0.407
11	31376080	chr11:31376080	G	GTGATGC	8.818e-08	GTGATGC	0.3762
11	4405099	chr11:4405099	TTTTC	T	3.303e-06	T	0.3478
11	58787576	rs7939161	G	A	3.418e-06	A	0.479
11	58880563	rs11229676	T	C	2.352e-06	C	1.844
11	58887383	rs58233629	G	C	9.5e-06	C	1.78
12	177301	chr12:177301	AC	A	4.336e-07	A	0.1957
12	3555780	chr12:3555780	AGGACCTGAGGGTGCATTGAGTGTGGGGATGAGAAAAAAGAGAGAAGCAAGGATTCTTTTTGACTTGGGCAACTGGGTGGATGGGACCTGAGGATGCATTGAGTGTGGGGATGAGAAAAAAGAGAGAAGCAAGGATTCTTTTTGACTTGGGAAACTGGGTGGATG	A	5.154e-09	A	0.2394
12	37300575	chr12:37300575	GGAAAAGGAAATATCTTCACATGAAAACTAGACAGAGGCATTTTCAGAAACTTCTTTGTTATGTGTGCATTCATCTCACAGAGTTGAACCTTTCTTCTGATAGAGCAGTTTTGAAACACTCTTTTTGTAGAATCTGCCAGTGTTCATTTTGAGCGCTTTGAAGCCTATGGTA	G	1.309e-07	G	0.06452
12	5928505	chr12:5928505	C	CTTACCAGT	1.673e-07	CTTACCAGT	0.2115
12	5928511	chr12:5928511	T	TTC	6.028e-08	TTC	0.2037
13	55274009	rs71076840	TGCAGGCTCTTTTTTGGTTCCATATGAACTTCAAA	T	5.499e-08	T	0.3636
13	76065421	chr13:76065421	TC	T	9.466e-06	T	0.4818
14	77236934	chr14:77236934	TCTCCACCCTCTCACCCTCCTCCACGCTGCTCCACCCTCTCACGCTC	T	2.397e-06	T	0.2857
14	85660260	chr14:85660260	T	TAC	5.076e-06	TAC	0.4732
15	101426740	chr15:101426740	CGGCTGCAGCCACCCTCACCAAGGCTCGGTGGCAGAACGGCAGAAAGT	C	1.136e-07	C	0.2857
15	32683312	rs35703183	T	C	3.684e-06	C	0.5556
15	32683487	rs12441136	C	G	8.501e-06	G	0.5723
15	32683516	rs12441140	C	A	7.857e-06	A	0.5698
16	406785	chr16:406785	CCACTGTGCCCGGCCGGCACCTCAGCCTCCCAAAGTGCCAGGATTACAGGTGTGAAT	C	4.256e-06	C	0.1515
16	68802762	rs8063605	C	T	3.523e-07	C	0.402
16	960343	chr16:960343	AGC	A	5.598e-06	A	0.4563
16	960347	chr16:960347	CGGGATCACGACCCAGACACAG	C	3.451e-06	C	0.4466
17	21895128	chr17:21895128	A	AATTTT	1.26e-12	AATTTT	0.1094
17	37689547	rs35551980	T	C	4.721e-06	C	1.837
17	81957753	rs36023555	A	G	5.15e-06	A	0.5657
17	9295770	chr17:9295770	TGCAGTGGCTCATGCCTGTAATCCCAGCACTTTGGGAGGCCAAGACAGGTGGATCACCTGAGGTCAGGAGTTCGAGACCAGCCTGGCCAACATGGTGAAACCCCATCTCTACCAAAAATACAAAAAATTAGCCAGGTGTGGCCAGGC	T	2.77e-07	T	0.2941
18	13288784	chr18:13288784	GTGGTCACTCTGCAAGGTGAGTCACGGGGCCACGGTAGCAGCCCCACAGACCA	G	1.394e-08	G	0.2131
18	312642	chr18:312642	A	AT	1.673e-07	AT	0.2115
18	79225853	chr18:79225853	TCGCAGGGCGGCCAC	T	1.116e-09	T	0.25
18	79225870	chr18:79225870	TCTTCAGCGTCTGAGTG	T	3.024e-09	T	0.2031
18	79770991	chr18:79770991	GGCCTCCCCTCCACGCCGTCCTCCCCTCCACACAGGGCTCCCCTCCACACCGTCCTCCCCTCCACACAGGGCTCCCCTCCACGCCGTCCTCCCCTCCATGCCA	G	2.92e-08	G	0.274
18	79786181	chr18:79786181	TCGGC	T	7.834e-08	T	0.4103
19	28888507	chr19:28888507	CAGGACCCCTGGCTCCCTCAGGACACTGGGCAGAGTCCCAGCTCACAT	C	4.906e-07	C	0.3537
20	28561188	chr20:28561188	CTACATCATATGTGAAAGGCTCTCATAGCACTATCATCATGGAAATCTTGTGCATGTTACAGGGAAGCACTGTCCAACATCATATGTGACAGGCTTTCACAGTCACCATCATCAGGGCAATCTTGTGCATGTTACAGGGAAACACTGTCT	C	6.24e-07	C	0.1707
20	29360893	chr20:29360893	AT	A	5.009e-09	A	0.2466
22	44820638	rs2349854	G	C	8.535e-06	G	0.5379
22	49118938	rs150255402	AGTGGGCCATGTCTTAGGGCCTAGGTGTGCG	A	4.567e-07	A	0.2308
22	49364434	chr22:49364434	CCCCTTCCTGGCTCTCGGACCCTCCTGGCCACGTCATCAGACCCTCTCCTCCCTG	C	3.303e-06	C	0.3478
23	155757485	chr23:155757485	T	C	4.595e-08	C	2.09
23	2374517	chr23:2374517	TCA	T	2.293e-06	T	0.4841
