## Supplementary material for "Whole genome sequencing of orofacial cleft trios from the Gabriella Miller Kids First Pediatric Research Consortium identifies a new locus on chromosome 21": SNPs showing suggestive associations in Colombian trios

### Sheet: Combined_suggestive
Supplement Table 3: Variants with MAF ≥ 0.1 and TDT pvalues < 1E-05 in Combined trios
chromosome	position	rsid	Ref	Alt	P	EffectAllele	EffectSize
1	18600095	rs6704504	T	C	3.927e-06	C	1.493
1	18601802	rs56393815	G	A	5.394e-06	A	1.505
1	18606250	rs7543000	G	A	8.538e-06	A	1.49
1	18607191	rs7514322	A	C	9.254e-06	C	1.486
1	18608118	rs78998514	C	A	3.259e-07	A	1.608
1	18625317	rs7541614	G	A	3.927e-06	A	1.493
1	18625618	rs17352100	C	T	5.692e-06	T	1.484
1	18634228	rs4920523	G	C	7.9e-06	C	1.477
1	211300908	rs34574794	G	A	2.797e-06	G	0.6364
3	99821046	rs1688758	A	T	7.716e-06	A	0.6656
3	99821047	rs61148087	C	A	8.046e-06	C	0.6667
3	99845477	rs796978	A	G	8.046e-06	A	0.6667
4	131242310	rs7691751	A	C	7.748e-06	A	0.6481
5	165837910	rs1445825	C	G	7.082e-07	G	0.6113
7	100729968	chr7:100729968	C	T	1.732e-08	T	0.451
7	57226405	rs9769615	G	A	8.783e-07	A	0.6471
7	57228236	rs4259364	C	G	1.824e-06	G	0.6563
7	57228557	rs13229307	G	A	1.307e-06	A	0.6511
7	57228784	rs7791707	G	C	1.111e-06	C	0.6524
7	57230555	rs7811923	C	T	7.023e-06	T	0.6739
7	57230568	rs7783154	A	C	5.382e-06	C	0.6698
7	57230688	rs13237328	G	A	7.023e-06	A	0.6739
7	57231582	rs56193823	G	T	3.253e-06	T	0.6625
7	57233006	rs11764268	A	C	1.52e-06	C	0.652
7	57235363	rs11135630	T	C	3.17e-06	C	0.6592
8	128687414	chr8:128687414	T	C	8.807e-06	T	1.527
8	128693110	rs11995066	G	A	9.92e-06	G	1.465
8	128788828	rs72726574	C	G	1.067e-08	G	1.65
8	128790594	rs10088832	G	C	3.015e-08	C	1.611
8	128803693	rs191635451	G	A	2.21e-08	A	1.633
8	128812615	rs3857888	G	C	2.922e-08	C	1.625
8	128813351	rs17818346	C	T	8.207e-08	T	1.597
8	128819668	rs79382561	C	T	1.066e-06	T	1.86
8	128824342	rs6996393	C	T	3.286e-08	T	1.619
8	128829273	rs76768856	G	A	2.6e-06	A	1.819
8	128829952	rs16903635	T	G	1.901e-07	G	1.578
8	128834673	rs58858133	T	C	5.29e-08	C	1.614
8	128837992	rs11786024	G	A	3.835e-06	A	1.489
8	128842084	rs72726589	G	C	4.26e-08	C	1.618
8	128842791	rs4645529	G	C	2.491e-08	C	1.627
8	128848421	rs72726590	C	T	1.09e-06	T	1.552
8	128849889	rs11991292	A	G	8.069e-07	G	1.569
8	128852347	rs17818958	C	T	1.627e-07	T	1.58
8	128852850	rs2139456	C	T	4.993e-08	T	1.617
8	128856122	rs9643240	C	T	8.671e-08	T	1.594
8	128858232	rs11781488	G	A	1.63e-07	A	1.574
8	128860736	rs11989880	C	T	2.643e-08	T	1.624
8	128861924	rs11783808	T	A	8.671e-08	A	1.594
8	128863946	rs72728705	A	G	7.564e-11	G	1.943
8	128864791	rs1879164	T	G	1.014e-07	G	1.592
8	128864806	rs1879163	A	C	9.157e-08	C	1.592
8	128867364	rs59067049	C	T	3.634e-08	T	1.62
8	128877942	rs17241253	T	C	3.837e-11	C	1.964
8	128879808	rs112017038	G	A	5.929e-08	A	1.608
8	128889664	rs1157136	T	C	1.136e-08	C	1.647
8	128897523	rs11780321	C	T	3.048e-10	T	1.727
8	128902002	rs7009139	G	A	7.9e-06	A	1.477
8	128903176	rs13249571	A	G	2.526e-06	G	1.512
8	128904182	rs1519846	A	C	3.134e-08	C	1.668
8	128907212	rs1530300	T	C	5.809e-08	C	1.656
8	128907554	rs1519841	T	C	8.211e-06	C	1.475
8	128908034	rs997310	C	A	4.27e-08	A	1.638
8	128909570	rs13275797	G	C	4.537e-08	C	1.635
8	128910144	rs13266917	G	C	5.656e-08	C	1.629
8	128912260	rs12548659	C	G	7.919e-08	G	1.618
8	128914617	rs34426405	C	A	2.659e-07	A	1.605
8	128915585	rs12541441	G	A	3.47e-06	A	1.5
8	128917065	rs56330003	G	A	1.073e-11	A	1.959
8	128918949	rs13249953	C	T	2.425e-07	T	1.597
8	128919685	rs34682967	G	A	1.435e-08	A	1.668
8	128921474	rs72728734	A	G	1.196e-12	G	2.058
8	128922288	rs2028518	G	T	1.368e-08	T	1.692
8	128922550	rs13266086	T	C	1.83e-07	C	1.613
8	128922782	rs35491248	C	T	5.76e-08	T	1.622
8	128922841	rs55847434	G	A	3.601e-12	A	1.993
8	128928949	rs74551197	C	T	5.116e-11	T	1.871
8	128928950	rs1579748	T	A	7.365e-11	A	1.86
8	128928985	rs72728736	G	T	5.459e-13	T	2.041
8	128930718	rs55865336	G	A	2.036e-13	A	2.077
8	128932630	rs17241908	C	G	1.176e-12	G	2.028
8	128933795	rs987524	C	G	9.517e-08	G	1.628
8	128933908	rs987525	C	A	2.769e-11	A	1.879
8	128935540	rs17820135	T	G	3.035e-06	G	1.851
8	128935636	rs12548036	G	T	9.121e-06	T	1.475
8	128937758	rs13264707	T	C	4.091e-06	C	1.491
8	128938077	rs1372448	T	A	2.22e-07	A	1.576
8	128938144	rs1372449	G	A	1.061e-06	A	1.535
8	128938153	rs1372450	C	T	1.061e-06	T	1.535
8	128939523	rs7815993	C	T	1.048e-06	T	1.53
8	128946138	rs7017665	C	G	2.142e-12	G	1.993
8	128952627	rs17242358	G	A	1.075e-13	A	2.126
8	128955992	rs13267257	G	T	6.227e-06	T	1.474
8	128963890	rs55658222	G	A	1.11e-13	A	2.135
8	128969112	rs11997787	C	T	7.242e-06	T	1.466
8	128970301	rs744835	C	T	1.131e-06	T	1.52
8	128970510	rs882083	C	T	1.766e-06	T	1.514
8	128975973	rs6990893	G	A	1.131e-06	A	1.52
8	128977591	rs7010696	G	A	3.532e-07	A	1.57
8	128977971	rs16893225	A	G	9.659e-07	G	1.54
8	128978136	rs72728755	T	A	9.346e-14	A	2.134
8	128978882	rs13270244	A	G	9.616e-06	G	1.461
8	128979276	rs1545233	C	A	2.64e-06	A	1.498
8	128979473	rs13272617	G	A	1.455e-07	A	1.592
8	128979791	rs13262681	C	G	6.227e-06	G	1.474
8	128979802	rs13262450	A	G	2.873e-07	G	1.575
8	128982588	rs6999541	G	A	4.322e-06	A	1.482
8	128989216	rs34681662	A	T	4.692e-06	T	1.584
9	126610956	rs4837100	C	T	7.426e-06	C	1.684
9	126638168	rs55738911	G	A	6.525e-06	A	1.672
9	126644365	rs7858338	T	C	2.2e-06	C	1.664
9	91898833	rs12554679	G	A	3.953e-06	A	1.604
12	129207969	rs10847796	A	G	6.258e-06	A	0.6083
12	129208650	rs7954546	A	G	2.203e-06	A	0.5825
15	101452793	rs11639051	C	A	6.409e-06	A	1.563
16	26641941	rs237156	T	C	9.205e-06	T	0.6809
17	9071205	rs1997095	G	C	6.128e-06	G	1.459
20	46811367	rs3091552	C	G	1.327e-06	C	1.604
20	46858178	rs12481092	C	T	3.82e-06	T	1.574
23	155757485	chr23:155757485	T	C	9.108e-06	C	1.493
23	53891014	chr23:53891014	T	C	1.005e-07	T	0.5303
