## Supplementary material for "Whole genome sequencing of orofacial cleft trios from the Gabriella Miller Kids First Pediatric Research Consortium identifies a new locus on chromosome 21": SNPs showing suggestive association in all trios

### Sheet: Latino_suggestive
Supplement Table 2: Variants with MAF ≥ 0.1 and MAF ≥ 0.1 and TDT pvalues < 1E-05 in Colombian trios
chromosome	position	rsid	Ref	Alt	P	EffectAllele	EffectSize
3	10564904	rs736313	C	T	2.798e-06	T	2.015
6	103472608	rs2503303	G	C	5.634e-06	G	1.773
6	103478760	rs2506724	G	A	6.689e-06	G	1.771
6	67233002	rs183878620	A	G	9.376e-06	G	0.3676
6	677242	chr6:677242	A	G	2.568e-09	G	0.2683
6	93990491	chr6:93990491	A	C	1.585e-06	C	0.3125
8	128604556	rs16903155	G	A	7.656e-06	A	2
8	128819668	rs79382561	C	T	4.923e-06	T	2.368
8	128829273	rs76768856	G	A	6.974e-06	A	2.342
8	128930718	rs55865336	G	A	8.609e-06	A	1.984
8	144767652	chr8:144767652	T	C	6.424e-09	C	0.275
8	95273118	rs112983056	A	G	1.843e-06	G	2.576
8	95277106	rs7004057	A	G	8.274e-06	G	2.351
8	95290890	rs1492655	C	T	3.284e-06	T	2.5
12	126842277	rs7956020	A	G	8.159e-06	A	0.5255
16	6698036	rs35566188	A	C	4.887e-06	C	2.25
16	6698807	rs7197991	T	G	4.107e-06	G	2.244
16	6699870	rs7199760	A	C	4.805e-06	C	2.217
16	6702074	rs7190271	A	G	7.953e-06	G	2.2
17	5561732	chr17:5561732	C	T	1.033e-06	T	0.4141
19	7692010	rs113870866	A	G	1.285e-09	A	0.1064
21	42705132	rs2245726	C	T	2.462e-08	T	2.382
21	42705218	rs2245730	A	C	5.996e-07	C	1.951
21	42706006	rs2839575	G	A	9.747e-09	A	2.481
21	42706020	rs8130322	C	T	2.35e-08	T	2.451
21	42706211	rs8133010	T	C	4.162e-08	C	2.339
21	42726065	rs4920143	C	T	2.972e-08	T	2.328
21	42728869	rs4599221	C	T	1.035e-08	T	2.411
21	42732039	rs2269153	G	A	3.497e-07	A	2.164
21	42732527	rs2839578	G	C	1.037e-06	C	2.097
21	42732679	rs4920144	C	T	4.653e-07	T	2.127
21	42735335	rs2839579	G	A	1.413e-06	A	2.081
